# Synonymous Mutation Generator: a web tool for designing RNAi-resistant sequences

**DOI:** 10.1101/2021.01.02.425100

**Authors:** Joseph Y. Ong

## Abstract

RNA interference (RNAi) is a useful technique for knocking down a protein of interest, allowing for the study of the function of a gene product. However, RNAi techniques are prone to off-target effects, such as non-specific knockdown of genes besides the protein of interest. An important control and companion to RNAi knockdown experiments is the rescue experiment, wherein gene function is restored by expression of an RNAi-resistant construct of the protein of interest. Generating an RNAi-resistant construct of the protein of interest involves generating silent mutations within the coding sequence of the protein so that the resulting amino acid product is the same, but the protein mRNA is no longer a target for the RNAi. Here, Synonymous Mutation Generator, a Python-based web tool that takes an input DNA coding sequence and outputs a synonymous DNA coding sequence that is RNAi-resistant, is described. This web tool should be a useful resource for researchers cloning RNAi-resistant constructs. Synonymous Mutation Generator is easy to use and can be found at jong2.pythonanywhere.com, and the source code is available on GitHub.
