## Supplementary material for "Synonymous Mutation Generator: a web tool for designing RNAi-resistant sequences": Table 1. Alternative Codon Dictionary

### Sheet: Sheet1
Codon	Amino Acid	Frequency (GenScript)	Frequency (Kazusa)	Best alternative codon
TGA	*Term	0.52	0.47	TGA
TAA	*Term	0.28	0.3	TAA
TAG	*Term	0.22	0.24	TAG
GCC	Ala	0.4	0.4	GCT
GCT	Ala	0.26	0.27	GCA
GCA	Ala	0.23	0.23	GCC
GCG	Ala	0.11	0.11	GCC
CGG	Arg	0.21	0.2	AGA
AGA	Arg	0.2	0.21	CGC
AGG	Arg	0.2	0.21	CGG
CGC	Arg	0.19	0.18	AGA
CGA	Arg	0.11	0.11	AGA
CGT	Arg	0.08	0.08	CGG
AAC	Asn	0.54	0.53	AAT
AAT	Asn	0.46	0.47	AAC
GAC	Asp	0.54	0.54	GAT
GAT	Asp	0.46	0.46	GAC
TGC	Cys	0.55	0.54	TGT
TGT	Cys	0.45	0.46	TGC
CAG	Gln	0.75	0.73	CAA
CAA	Gln	0.25	0.27	CAG
GAG	Glu	0.58	0.58	GAA
GAA	Glu	0.42	0.42	GAG
GGC	Gly	0.34	0.34	GGA
GGA	Gly	0.25	0.25	GGC
GGG	Gly	0.25	0.25	GGC
GGT	Gly	0.16	0.16	GGC
CAC	His	0.59	0.58	CAT
CAT	His	0.41	0.42	CAC
ATC	Ile	0.48	0.47	ATA
ATT	Ile	0.36	0.36	ATC
ATA	Ile	0.16	0.17	ATC
CTG	Leu	0.41	0.4	CTC
CTC	Leu	0.2	0.2	CTG
CTT	Leu	0.13	0.13	TTG
TTG	Leu	0.13	0.13	CTT
TTA	Leu	0.07	0.08	CTC
CTA	Leu	0.07	0.07	TTA
AAG	Lys	0.58	0.57	AAA
AAA	Lys	0.42	0.43	AAG
ATG	Met	1	1	ATG
TTC	Phe	0.55	0.54	TTT
TTT	Phe	0.45	0.46	TTC
CCC	Pro	0.33	0.32	CCA
CCT	Pro	0.28	0.29	CCC
CCA	Pro	0.27	0.28	CCC
CCG	Pro	0.11	0.11	CCC
AGC	Ser	0.24	0.24	TCC
TCC	Ser	0.22	0.22	AGC
TCT	Ser	0.18	0.19	AGC
AGT	Ser	0.15	0.15	TCC
TCA	Ser	0.15	0.15	AGC
TCG	Ser	0.06	0.05	AGC
ACC	Thr	0.36	0.36	ACA
ACA	Thr	0.28	0.28	ACC
ACT	Thr	0.24	0.25	ACC
ACG	Thr	0.12	0.11	ACC
TGG	Trp	1	1	TGG
TAC	Tyr	0.57	0.56	TAT
TAT	Tyr	0.43	0.44	TAC
GTG	Val	0.47	0.46	GTC
GTC	Val	0.24	0.24	GTG
GTT	Val	0.18	0.18	GTG
GTA	Val	0.11	0.12	GTC
