## Supplementary material for "Synonymous Mutation Generator: a web tool for designing RNAi-resistant sequences": Table 2. Worked examples for Synonymous Mutation Generator

### Sheet: Sheet1
Gene (human)	NCBI mRNA ID	RNAi_type	ID_RNAi	Manufacturer's Sequence	Protein Target	Comments_ProteinTarget	Input Sequence	Comments_InputSequence	Output Sequence	Reference
LMNA	NM_170707.4	shRNA (Sigma, Mission collection)	TRCN0000262697	CCGGGATGATCCCTTGCTGACTTACCTCGAGGTAAGTCAGCAAGGGATCATCTTTTTG	CGACTGGTGGAGATTGACAAT	amino acid residues 225-231, RLVEIDN	CGACTGGTGGAGATTGACAAT	(no modifications necessary)	AGACTCGTCGAAATCGATAAC	(none)
			TRCN0000061835	CCGGGAAGCAACTTCAGGATGAGATCTCGAGATCTCATCCTGAAGTTGCTTCTTTTTG	GAAGCAACTTCAGGATGAGAT	amino acid residues 181-186, KQLQDE; this in frame 2, with the first nucleotide G belonging to the previous codon)	AAGCAACTTCAGGATGAG	the first nucleotide G was removed to put the sequence into frame 1, and the last two nucleotides AT were removed to keep the sequence a multiple of 3	AAACAGTTGCAAGACGAA
			TRCN0000061833	CCGGCGACTGGTGGAGATTGACAATCTCGAGATTGTCAATCTCCACCAGTCGTTTTTG	GATGATCCCTTGCTGACTTAC	amino acid residues 475-481, DDPLLTY	GATGATCCCTTGCTGACTTAC	(no modifications necessary)	GACGACCCACTTCTCACCTAT
KATNA1	NM_007044.4	shRNA* (Dharmacon, GIPZ collection)	V2LHS_198896	TTAGCTTCTACTAAATCAG	CTGATTTAGTAGAAGCTAA	amino acid residues 213-217, DLVEA; this is in frame 3, with the first two nucleotides CT belonging to the previous codon. Note that KATNA1 has this amino acid sequence twice, and the shRNA targets the second instance (NOT the DLVEA at 190-194)	GATTTAGTAGAAGCT	the first two nucleotides CT were deleted to put the sequence into frame 1, and the last two nucleotides AA were removed to keep the sequence a multiple of 3	GACCTCGTCGAGGCA	(none)
			V2LHS_5961	TATCTCATCAATAAATATG	CATATTTATTGATGAGATA	amino acid residues 305-310, IFIDEI; this is in frame 2, with the first nucleotide C belonging to the previous codon	ATATTTATTGATGAGATA	the first nucleotide C was removed to put the sequence into frame 1	ATCTTCATCGACGAAATC
			V2LHS_198522	ATAGATTCGTTTCTCAAGG	CCTTGAGAAACGAATCTAT	amino acid residues 372-378, LEKRIY; this is in frame 2, with the first nucleotide C belonging to the previous codon	CTTGAGAAACGAATCTAT	the first nucleotide C was removed to put the sequence into frame 1	TTGGAAAAGAGAATATAC
			V3LHS_308094	TGAAGAATGTTGTCTTGCA	TGCAAGACAACATTCTTCA	amino acid residues 266-271, CKTTFF	TGCAAGACAACATTCTTC	the last nuclotide A was removed to keep the sequence a multiple of three	TGTAAAACCACCTTTTTT
			V3LHS_308092	TGTCTTGCATTCTGTAGCT	AGCTACAGAATGCAAGACA	amino acid residues 263-268, ATECKT; this is in frame 2, with the first nucleotide A belonging to the previous codon	GCTACAGAATGCAAGACA	the first nucleotide A was removed to put the sequence into frame 1	GCAACCGAGTGTAAAACC
CUL3	NM_003590.5	siRNA(Qiagen and Accell siRNAs)	Hs_CUL3_5	AACAACTTTCTTCAAACGCTA	AACAACTTTCTTCAAACGCTA	amino acid residues 99-105, NNFLQTL	AACAACTTTCTTCAAACGCTA	(no modifications necessary)	AATAATTTCTTGCAGACCTTA	Langer et al., 2020, doi:10.3390/cells9092010
			Hs_CUL3_9	TCGAGATCAAGTTGTACGTTA	TCGAGATCAAGTTGTACGTTA	amino acid residues 148-153, RDQVVR; this is in frame 2, with the first nucleotide T belonging to the previous codon	CGAGATCAAGTTGTACGT	the first nucleotide T was removed to put the sequence into frame 1, and the last two nucleotides TA were removed to keep the sequence a multiple of three	AGAGACCAGGTGGTCCGG
			CUL3_17	CGGCAAACUCUAUUGGAUA	CGGCAAACTCTATTGGATA	amino acid residues 162-167, RQTLLD	CGGCAAACTCTATTGGAT	the last nucleotide A was removed to keep the sequence a multiple of three	AGACAGACCTTACTTGAC
NPC1	NM_000271.5	siRNA (Dharmacon)	siNPC1-09	CGGACAGAGCUUCGCGAAU	CGGACAGAGCTTCGCGAAT	amino acid residues 149-154, GQSFAN; this is in frame 2, with the first nucleotide C belonging to the previous codon	GGACAGAGCTTCGCGAAT	the first nucleotide C was removed to put the sequence into frame 1	GGCCAATCCTTTGCCAAC	Sahay et al., 2013, https://doi.org/10.1038/nbt.2614
			siNPC1-10	CCUUGAAUGAUACGAGUUU	CCTTGAATGATACGAGTTT	amino acid residues 523-527, LNDTS; this is in frame 3, with the two nucleotides CC belonging to the previous codon	TTGAATGATACGAGT	the first two nucleotides CC were removed to put the sequence into frame 1, and the last two nucleotides TT were removed to keep the sequence a multiple of three	CTGAATGATACAAGC
			siNPC1-11	ACAUAGGGCCGUCGGUGAA	ACATAGGGCCGTCGGTGAA	amino acid residues 1251-1255, IGPSV; this is in frame 3, with the two nucleotides AC belonging to the previous codon	ATAGGGCCGTCGGTG	the first two nucleotides AC were removed to put the sequence into frame 1, and the last two nucleotides AA were removed to keep the sequence a multiple of three	ATAGGACCATCCGTG
			siNPC1-12	GGGAGUGACUACCGCGUAU	GGGAGTGACTACCGCGTAT	the target of this siRNA could not be determined as it does not align with the 5'UTR, 3'UTR, or the protein coding sequence of NPC1
*Note the KATNA1 shRNA sequence provided by the manufacturer is the antisense (reverse complement) of the protein coding sequence; the protein target sequence is adjusted to account for the correct orientation.
